# A single dose of cocaine rewires the 3D genome structure of midbrain dopamine neurons

**DOI:** 10.1101/2024.05.10.593308

**Authors:** Dominik Szabó, Vedran Franke, Simona Bianco, Mykhailo Y. Batiuk, Eleanor J. Paul, Alexander Kukalev, Ulrich G. Pfisterer, Ibai Irastorza-Azcarate, Andrea M. Chiariello, Samuel Demharter, Luna Zea-Redondo, Jose P. Lopez-Atalaya, Mario Nicodemi, Altuna Akalin, Konstantin Khodosevich, Mark A. Ungless, Warren Winick-Ng, Ana Pombo

**Author notes:** These authors contributed equally to this work (Dominik Szabó, Vedran Franke). Centre for Developmental Neurobiology, Institute of Psychiatry, Psychology and Neuroscience, King’s College London, London SE1 1UL, UK. Medical Research Council Centre for Neurodevelopmental Disorders, King’s College London, London SE1 1UL, UK. Laboratory of Neuroepigenetics, Brain Mind Institute, School of Life Sciences, École Polytechnique Fédérale Lausanne, Lausanne, 1015 Switzerland (Mykhailo Y. Batiuk). Center for Translational Genomics, Lund University, Lund, 221 85 Sweden (Ulrich G. Pfisterer). These authors jointly supervised this work (Warren Winick-Ng, Ana Pombo).

## Abstract

Midbrain dopamine neurons (DNs) respond to a first exposure to addictive drugs and play key roles in chronic drug usage^1–3^. As the synaptic and transcriptional changes that follow an acute cocaine exposure are mostly resolved within a few days^4,5^, the molecular changes that encode the long-term cellular memory of the exposure within DNs remain unknown. To investigate whether a single cocaine exposure induces long-term changes in the 3D genome structure of DNs, we applied Genome Architecture Mapping and single nucleus transcriptomic analyses in the mouse midbrain. We found extensive rewiring of 3D genome architecture at 24 hours past exposure which remains or worsens by 14 days, outlasting transcriptional responses. The cocaine-induced chromatin rewiring occurs at all genomic scales and affects genes with major roles in cocaine-induced synaptic changes. A single cocaine exposure triggers extensive long-lasting changes in chromatin condensation in post-synaptic and post-transcriptional regulatory genes, for example the unfolding of *Rbfox1* which becomes most prominent 14 days post exposure. Finally, structurally remodeled genes are most expressed in a specific DN sub-type characterized by low expression of the dopamine auto-receptor *Drd2*, a key feature of highly cocaine-sensitive cells. These results reveal an important role for long-lasting 3D genome remodelling in the cellular memory of a single cocaine exposure, providing new hypotheses for understanding the inception of drug addiction and 3D genome plasticity.
