## Supplemental Table 9 for "A single dose of cocaine rewires the 3D genome structure of midbrain dopamine neurons"

### Sheet: Legend
Table S9	Transcription factor binding motif enrichment results
Transcription factor binding site enrichment (TFBS) analyses were computed for Rbfox1 promoters and putative SNP +/- 500 bp. Enrichment analyses were performed using two independent methods from the MEME suite programs, ‘Analysis of Motif Enrichment’ (AME; Buske et al., 2010) and ‘Simple Enrichment Analysis’ (SEA; Bailey and Grant 2021) with default parameters and shuffled input sequences as the …
Features under investigation
Feature	Coordinates (+/- 500 bp)
Rbfox1 promoter 2	chr16:6348638-6349731
Rbfox1 SNP	chr16:6462996-6464190
Rbfox1 promoter 3	chr16 6808707 6809748
Rbfox1 promoter 4	chr16 7069345 7070586
rank	The rank of the significance of the motif in the sorted results
motif_DB	The name of a file of motifs ("motif database file") that contains the motif
motif_ID	The name of the motif, which is unique in the motif database file
motif_alt_ID	An alternate name for the motif that may be provided in the motif database file
consensus	A consensus sequence computed from the motif
p-value	The optimal enrichment p-value of the motif according to the statistical test; not adjusted for multiple tests
adj_p-value	The optimal enrichment p-value of the motif according to the statistical test, adjusted for multiple tests using a Bonferroni correction
E-value	The expected number of random motifs that would be as enriched in the (primary) sequences as this one. The E-value is the adjusted p-value multiplied by the number of motifs in the motif file(s)
tests	The number of tests performed; used in correcting the p-value
FASTA_max	The optimal threshold for labeling sequences as positive; sequences with FASTA score less than or equal to the threshold are labeled as positive; this field will be contain the number of primary sequences if you provided a control file
pos	The number of sequences labeled as positive
neg	The number of sequences labeled as negative
PWM_min	The optimal threshold on PWM score for classifying sequences as positive; sequences with PWM score greater than or equal to the threshold are classified as positive
TP	The number of true positive sequences: sequences both labeled and classified as positive
%TP	The percentage of true positive sequences: percentage of sequences labeled positive and classified as positive
FP	The number of false positive sequences: sequences labeled negative but classified as positive
%FP	The percentage of false positive sequences: sequences labeled negative but classified as positive
ENR_RATIO	The relative enrichment ratio of the motif in the primary vs. control sequences
SCORE_THR	The match score threshold giving the optimal p-value. This is the score threshold used by SEA to determine the values of "TP" and "FP". SEA uses the hold-out sequence set to determine the score threshold unless there are too few sequences in the input
PVALUE	The optimal enrichment p-value of the motif according to the statistical test. Not adjusted for the number of motifs
LOG_PVALUE	The logarithm of PVALUE
EVALUE	The expected number of random motifs that would be as enriched in the primary sequences as this one. The E-value is the p-value multiplied by the number of motifs in the motif file(s)
LOG_EVALUE	The logarithm of EVALUE
QVALUE	The q-value is the minimum False Discovery Rate (FDR) required to consider this motif significant
LOG_QVALUE	The logarithm of QVALUE

### Sheet: AME_results
rank	motif_DB	motif_ID	motif_alt_ID	consensus	p-value	adj_p-value	E-value	tests	FASTA_max	pos	neg	PWM_min	TP	%TP	FP	%FP
1	db/MOUSE/HOCOMOCOv11_full_MOUSE_mono_meme_format.meme	IRF3_MOUSE.H11MO.0.A		RAAARGGAAAVDGAAASDGA	2.18e-07	7.61e-05	0.0404	349	4	4	1008	15.8	3	75	41	4.07
2	db/MOUSE/HOCOMOCOv11_full_MOUSE_mono_meme_format.meme	STAT1_MOUSE.H11MO.0.A		RRRAAAHWGAAASTVAARVARR	4.46e-07	0.000173	0.092	388	4	4	1008	12.6	3	75	46	4.56
3	db/MOUSE/HOCOMOCOv11_full_MOUSE_mono_meme_format.meme	ETS2_MOUSE.H11MO.0.A		RDVRGGAARVRRR	1.24e-06	0.000879	0.467	712	4	4	1008	9.67	2	50	15	1.49
4	db/MOUSE/HOCOMOCOv11_full_MOUSE_mono_meme_format.meme	CTCF_MOUSE.H11MO.0.A		YGGCCASCAGRGGGCGCYVB	2.45e-05	0.00152	0.805	62	4	4	1008	48.3	1	25	3	0.3
5	db/MOUSE/HOCOMOCOv11_full_MOUSE_mono_meme_format.meme	CTCFL_MOUSE.H11MO.0.A		GCCRSCAGGGGGCGCYVB	4.25e-05	0.00267	1.42	63	4	4	1008	25.3	1	25	4	0.4
6	db/MOUSE/HOCOMOCOv11_full_MOUSE_mono_meme_format.meme	ARI3A_MOUSE.H11MO.0.D		RATTAAWBRRWATCAAAWTWWA	6.12e-05	0.00476	2.53	78	4	4	1008	1.26	3	50	65	6.45
7	db/MOUSE/HOCOMOCOv11_full_MOUSE_mono_meme_format.meme	MAFK_MOUSE.H11MO.0.A		DWWWYTGCTGAGTCAKCWHW	6.76e-05	0.00512	2.72	76	4	4	1008	54.9	1	25	5	0.5
8	db/MOUSE/HOCOMOCOv11_full_MOUSE_mono_meme_format.meme	WT1_MOUSE.H11MO.0.B		RGGVGGGGGAGGRGGVGGRG	8.4e-05	0.0155	8.24	186	4	4	1008	1.84	3	75	151	14.98
9	db/MOUSE/HOCOMOCOv11_full_MOUSE_mono_meme_format.meme	ZFHX3_MOUSE.H11MO.0.D		ATTAWTAATTA	0.000127	0.0156	8.3	124	4	4	1008	26.2	1	25	0	0
10	db/MOUSE/HOCOMOCOv11_full_MOUSE_mono_meme_format.meme	MAZ_MOUSE.H11MO.0.A		GGGGGAGGGGGDGRGRRRGRRG	6.12e-05	0.0179	9.53	296	4	4	1008	27.1	2	50	65	6.45

### Sheet: SEA_results
rank	motif_DB	motif_ID	motif_alt_ID	consensus	TP	TP%	FP	FP%	ENR_RATIO	SCORE_THR	PVALUE	LOG_PVALUE	EVALUE	LOG_EVALUE	QVALUE	LOG_QVALUE
1	db/MOUSE/HOCOMOCOv11_full_MOUSE_mono_meme_format.meme	NFE2_MOUSE.H11MO.0.A		ATGACTCAGCARWW	2	50	0	0	8	7.8	0.00229	-6.08	1.22	0.19	0.244	-1.41
2	db/MOUSE/HOCOMOCOv11_full_MOUSE_mono_meme_format.meme	BACH2_MOUSE.H11MO.0.A		TGCTGAGTCAY	3	75	1	8.33	5	7.6	0.00276	-5.89	1.46	0.38	0.244	-1.41
3	db/MOUSE/HOCOMOCOv11_full_MOUSE_mono_meme_format.meme	NR1D2_MOUSE.H11MO.0.A		RRRDAWGTRRGTCASDRRR	3	75	1	8.33	5	9.7	0.00276	-5.89	1.46	0.38	0.244	-1.41
4	db/MOUSE/HOCOMOCOv11_full_MOUSE_mono_meme_format.meme	RARA_MOUSE.H11MO.0.A		GGRTCARRAGTTCAAGGTCA	4	100	3	25	3	4.3	0.00413	-5.49	2.19	0.79	0.244	-1.41
5	db/MOUSE/HOCOMOCOv11_full_MOUSE_mono_meme_format.meme	JUN_MOUSE.H11MO.0.A		DVTGAGTCAY	4	100	5	41.67	2.17	7	0.00685	-4.98	3.64	1.29	0.244	-1.41
6	db/MOUSE/HOCOMOCOv11_full_MOUSE_mono_meme_format.meme	PIT1_MOUSE.H11MO.0.C		YTMATGAATATWY	4	100	5	41.67	2.17	7.7	0.00685	-4.98	3.64	1.29	0.244	-1.41
7	db/MOUSE/HOCOMOCOv11_full_MOUSE_mono_meme_format.meme	BRAC_MOUSE.H11MO.0.B		TTKWVCAYHWRTSTGTSAATTYVTK	2	50	0	0	7	9.4	0.00686	-4.98	3.65	1.29	0.244	-1.41
8	db/MOUSE/HOCOMOCOv11_full_MOUSE_mono_meme_format.meme	NR2F6_MOUSE.H11MO.0.D		RGGWCAAAGKTCANNKRR	2	50	0	0	7	9.3	0.00686	-4.98	3.65	1.29	0.244	-1.41
9	db/MOUSE/HOCOMOCOv11_full_MOUSE_mono_meme_format.meme	MXI1_MOUSE.H11MO.1.A		MCACGTGS	4	100	5	41.67	2.17	8.2	0.00912	-4.7	4.84	1.58	0.244	-1.41
10	db/MOUSE/HOCOMOCOv11_full_MOUSE_mono_meme_format.meme	NF2L2_MOUSE.H11MO.0.A		RTGACTCAGCADWW	4	100	5	41.67	2.17	7.9	0.00912	-4.7	4.84	1.58	0.244	-1.41
11	db/MOUSE/HOCOMOCOv11_full_MOUSE_mono_meme_format.meme	BACH1_MOUSE.H11MO.0.C		TGCTGAGTCAYGGT	3	75	1	8.33	4.5	1.6	0.0094	-4.67	4.99	1.61	0.244	-1.41
12	db/MOUSE/HOCOMOCOv11_full_MOUSE_mono_meme_format.meme	RFX6_MOUSE.H11MO.0.C		SKGTTGCYNDG	3	75	1	8.33	4.5	9.5	0.0094	-4.67	4.99	1.61	0.244	-1.41
13	db/MOUSE/HOCOMOCOv11_full_MOUSE_mono_meme_format.meme	FOS_MOUSE.H11MO.0.A		SDRTGAGTCAYC	3	75	2	16.67	3.33	5.7	0.0122	-4.4	6.5	1.87	0.244	-1.41
14	db/MOUSE/HOCOMOCOv11_full_MOUSE_mono_meme_format.meme	JUND_MOUSE.H11MO.0.A		GRRTGAGTCAY	3	75	2	16.67	3.33	8	0.0122	-4.4	6.5	1.87	0.244	-1.41
15	db/MOUSE/HOCOMOCOv11_full_MOUSE_mono_meme_format.meme	RARA_MOUSE.H11MO.1.A		GGRRGRTSMRRAGKTCAAGG	3	75	2	16.67	3.33	8.5	0.0122	-4.4	6.5	1.87	0.244	-1.41
16	db/MOUSE/HOCOMOCOv11_full_MOUSE_mono_meme_format.meme	SMAD4_MOUSE.H11MO.0.A		CTGTCTGNCACY	3	75	2	16.67	3.33	9	0.0122	-4.4	6.5	1.87	0.244	-1.41
17	db/MOUSE/HOCOMOCOv11_full_MOUSE_mono_meme_format.meme	PLAG1_MOUSE.H11MO.0.D		GGRGGSMHNWVKAGGGG	2	50	1	8.33	4	8.8	0.0136	-4.3	7.22	1.98	0.244	-1.41
18	db/MOUSE/HOCOMOCOv11_full_MOUSE_mono_meme_format.meme	FOSL2_MOUSE.H11MO.0.A		KVTGAGTCABY	4	100	4	33.33	2.4	5.8	0.0141	-4.26	7.47	2.01	0.244	-1.41
19	db/MOUSE/HOCOMOCOv11_full_MOUSE_mono_meme_format.meme	PDX1_MOUSE.H11MO.0.B		VYTAATGAB	4	100	4	33.33	2.4	8	0.0141	-4.26	7.47	2.01	0.244	-1.41
20	db/MOUSE/HOCOMOCOv11_full_MOUSE_mono_meme_format.meme	EGR2_MOUSE.H11MO.1.A		RKGHGKGGGHGGRRGDGG	3	75	3	25	2.75	7.4	0.0183	-4	9.72	2.27	0.244	-1.41
21	db/MOUSE/HOCOMOCOv11_full_MOUSE_mono_meme_format.meme	HNF1B_MOUSE.H11MO.0.A		RGTTAATRATTAACH	3	75	2	16.67	3.33	6.8	0.0183	-4	9.72	2.27	0.244	-1.41
22	db/MOUSE/HOCOMOCOv11_full_MOUSE_mono_meme_format.meme	ARI3A_MOUSE.H11MO.0.D		RATTAAWBRRWATCAAAWTWWA	1	25	0	0	6	12	0.0186	-3.98	9.89	2.29	0.244	-1.41
23	db/MOUSE/HOCOMOCOv11_full_MOUSE_mono_meme_format.meme	CTCF_MOUSE.H11MO.0.A		YGGCCASCAGRGGGCGCYVB	1	25	0	0	6	10	0.0186	-3.98	9.89	2.29	0.244	-1.41
24	db/MOUSE/HOCOMOCOv11_full_MOUSE_mono_meme_format.meme	ERR1_MOUSE.H11MO.0.A		WGBTCAAGGTCA	1	25	0	0	6	11	0.0186	-3.98	9.89	2.29	0.244	-1.41
25	db/MOUSE/HOCOMOCOv11_full_MOUSE_mono_meme_format.meme	ERR3_MOUSE.H11MO.0.C		YCAAGGTCAC	1	25	0	0	6	11	0.0186	-3.98	9.89	2.29	0.244	-1.41
26	db/MOUSE/HOCOMOCOv11_full_MOUSE_mono_meme_format.meme	FOXJ3_MOUSE.H11MO.1.B		TKKTTWWTGTTTA	1	25	0	0	6	12	0.0186	-3.98	9.89	2.29	0.244	-1.41
27	db/MOUSE/HOCOMOCOv11_full_MOUSE_mono_meme_format.meme	MEIS1_MOUSE.H11MO.0.A		RTGATTKATKRB	1	25	0	0	6	9.7	0.0186	-3.98	9.89	2.29	0.244	-1.41
